# SMCHD1 is a novel target for gene-activation therapy to treat Prader-Willi Syndrome

**DOI:** 10.64898/2026.05.13.725051

**Authors:** Megan Iminitoff, Anna Le Fevre, Tamara Cameron, Hannah K Vanyai, Caleb Chew, Sarah A Kinkel, Kelsey Breslin, Susanne Theiß, Quentin Gouil, Merlin Thomas, James M Murphy, Christian P. Schaaf, Andrew Keniry, Marnie E Blewitt

## Abstract

Prader-Willi Syndrome (PWS) is a neurodevelopmental disorder caused by lack of gene expression from the active paternal allele at an imprinted gene cluster on chromosome 15. Current treatments have limited efficacy as they target individual symptoms rather than the underlying cause of disease. All patients preserve a normal, yet epigenetically-silenced, copy of the PWS cluster genes; activation of this imprinted copy to restore necessary gene expression is an appealing option for tackling the root of the disorder. Here we have addressed the potential to activate these silent maternal genes by targeting the epigenetic regulator Structural Maintenance of Chromosomes Hinge domain containing 1 (SMCHD1). First, we expanded the role of SMCHD1 in repressing the PWS cluster from mice to humans, a critical step if SMCHD1 is to be a drug target. Second, we discovered that SMCHD1 represses the entire PWS locus in neural lineages, extending its previously known role at only half of the PWS genes. We show that deleting *Smchd1* after early development *in vivo* is effective at causing PWS gene-activation in disease-relevant mouse tissues including hypothalamus, and that this has beneficial effects on phenotypes observed in a PWS mouse model. Despite SMCHD1 having a role in gene silencing elsewhere in the genome, our data suggest that targeting SMCHD1 after early development is remarkably safe. Taken together, these data propose SMCHD1 as a novel target for gene-activation therapy for PWS.
