## Supplementary Table 3 for "SMCHD1 is a novel target for gene-activation therapy to treat Prader-Willi Syndrome"

### Sheet: DE_FEMALE_Test_vs_WT
Probe	Chr	Start	End	P-value	FDR	Log2 Fold Change
Gm3912 Chr7:7366611-7374636 REV (8 kbp)	7	7366611	7374636	1.58888e-07	0.00051569	-2.47279
Vmn1r90 Chr7:14530654-14623066 REV (92.4 kbp)	7	14530654	14623066	4.29675e-10	2.78913e-06	-2.30075
Fosb Chr7:19302721-19310045 REV (7.3 kbp)	7	19302721	19310045	7.98235e-08	0.000296088	2.18547
Chrna6 Chr8:27403214-27413944 REV (10.7 kbp)	8	27403214	27413944	2.84744e-05	0.0418352	2.04382
Cdh15 Chr8:122848374-122867397 FOR (19 kbp)	8	122848374	122867397	2.6358e-06	0.00684386	1.63497
Egr2 Chr10:67535475-67542188 FOR (6.7 kbp)	10	67535475	67542188	4.06592e-06	0.00848572	1.73203
Gh Chr11:106300271-106301865 REV (1.5 kbp)	11	106300271	106301865	1.60469e-13	1.38886e-09	10.6203
Fos Chr12:85473890-85477273 FOR (3.3 kbp)	12	85473890	85477273	4.24858e-06	0.00848572	1.63789
Prl Chr13:27057570-27065204 FOR (7.6 kbp)	13	27057570	27065204	7.31982e-14	9.50296e-10	11.5516
Slc6a3 Chr13:73536747-73578672 FOR (41.9 kbp)	13	73536747	73578672	3.58229e-06	0.00845584	2.42413
5031414D18Rik Chr14:75016027-75052532 FOR (36.5 kbp)	14	75016027	75052532	2.87792e-05	0.0418352	-1.39167
Smchd1 Chr17:71344489-71475343 REV (130.8 kbp)	17	71344489	71475343	4.92551e-27	1.27891e-22	1.65157
Aqp4 Chr18:15389394-15403684 REV (14.2 kbp)	18	15389394	15403684	2.90019e-05	0.0418352	-0.65609
Egr1 Chr18:34859823-34864984 FOR (5.1 kbp)	18	34859823	34864984	7.23603e-08	0.000296088	1.33065
Pcdhb1 Chr18:37264998-37267454 FOR (2.4 kbp)	18	37264998	37267454	4.12567e-09	2.14246e-05	-2.47894
Pcdhb3 Chr18:37300799-37304585 FOR (3.7 kbp)	18	37300799	37304585	1.67803e-05	0.0290468	-1.05522
Pcdhb11 Chr18:37421418-37425032 FOR (3.6 kbp)	18	37421418	37425032	1.47617e-06	0.00425874	-1.20525
Gpm6b ChrX:166238911-166388988 FOR (150 kbp)	X	166238911	166388988	1.18601e-05	0.0219962	-0.675806
