## Supplementary Table 4 for "SMCHD1 is a novel target for gene-activation therapy to treat Prader-Willi Syndrome"

### Sheet: Cortex_WT_v_Del_DE
Probe	Chr	Start	End	P-value	FDR	Log2 Fold Change
Efhd1 Chr1:87264363-87310839 FOR (46.4 kbp)	1	87264363	87310839	9.68e-05	0.0457105	-0.641474
Ephx1 Chr1:180976155-181020904 REV (44.7 kbp)	1	180976155	181020904	1.99e-05	0.0151661	0.680986
Itgb6 Chr2:60598292-60722643 REV (124.3 kbp)	2	60598292	60722643	1.14e-05	0.0109673	-4.61236
Gstm1 Chr3:108012255-108017973 REV (5.7 kbp)	3	108012255	108017973	5.72e-05	0.0308233	0.590139
2610002D18Rik Chr4:134510999-134523927 FOR (12.9 kbp)	4	134510999	134523927	5.82e-05	0.0308233	6.11799
Pisd Chr5:32736301-32785646 REV (49.3 kbp)	5	32736301	32785646	5.14e-21	3.34e-17	-0.90492
Gm20671 Chr5:32737230-32827109 REV (89.8 kbp)	5	32737230	32827109	3.28e-16	1.22e-12	-0.871019
Hopx Chr5:77086443-77115161 REV (28.7 kbp)	5	77086443	77115161	4.71e-20	2.45e-16	-1.18508
Gm15830 Chr5:77094532-77102303 FOR (7.7 kbp)	5	77094532	77102303	1.62e-06	0.00175212	-1.15954
Mfsd7a Chr5:108441054-108448891 REV (7.8 kbp)	5	108441054	108448891	1.76e-05	0.0142933	-3.79722
Papolb Chr5:142525838-142530076 REV (4.2 kbp)	5	142525838	142530076	3.14e-05	0.0220664	3.92471
E2f8 Chr7:48866429-48881596 REV (15.1 kbp)	7	48866429	48881596	4.66e-08	6.73e-05	6.977
Luzp2 Chr7:54835959-55265366 FOR (429.4 kbp)	7	54835959	55265366	5.81e-05	0.0308233	0.383178
Ndn Chr7:62348277-62349928 FOR (1.6 kbp)	7	62348277	62349928	1.33e-05	0.0123031	-0.413205
Hbb-b2 Chr7:103812524-103813996 REV (1.4 kbp)	7	103812524	103813996	4.44e-06	0.00460839	-0.844986
Syt9 Chr7:107370728-107548656 FOR (177.9 kbp)	7	107370728	107548656	6.37e-05	0.0325091	-0.820846
Igf2 Chr7:142650766-142666816 REV (16 kbp)	7	142650766	142666816	3.66e-13	9.51e-10	-0.802664
Isx Chr8:74872719-74893506 FOR (20.7 kbp)	8	74872719	74893506	4.52e-05	0.0273203	6.30673
Junb Chr8:84976909-84978748 REV (1.8 kbp)	8	84976909	84978748	3.31e-07	0.000391	0.959547
C230081A13Rik Chr9:56201131-56418050 REV (216.9 kbp)	9	56201131	56418050	3.66e-05	0.0237633	0.498875
Rbp1 Chr9:98422961-98446551 FOR (23.5 kbp)	9	98422961	98446551	3.36e-05	0.02295	-0.835959
Csrnp1 Chr9:119971166-119977250 REV (6 kbp)	9	119971166	119977250	2.4e-05	0.0178144	0.868495
Fabp7 Chr10:57784881-57788450 FOR (3.5 kbp)	10	57784881	57788450	1.88e-05	0.0147538	-0.56103
Adamts14 Chr10:61197112-61273438 REV (76.3 kbp)	10	61197112	61273438	5.42e-05	0.0308233	-3.35003
Sfi1 Chr11:3131850-3193463 REV (61.6 kbp)	11	3131850	3193463	3.4e-28	2.95e-24	-1.18577
Itk Chr11:46325150-46389515 REV (64.3 kbp)	11	46325150	46389515	4.99e-05	0.0294571	-3.57074
Gfap Chr11:102887336-102900912 REV (13.5 kbp)	11	102887336	102900912	4.41e-08	6.73e-05	-0.692375
Gh Chr11:106300271-106301865 REV (1.5 kbp)	11	106300271	106301865	6.74e-05	0.0336469	8.76742
Mmp14 Chr14:54431604-54441258 FOR (9.6 kbp)	14	54431604	54441258	3.78e-05	0.0239482	-0.909381
Ly6k Chr15:74796874-74799986 REV (3.1 kbp)	15	74796874	74799986	5.34e-06	0.00533331	6.71389
Nr4a1 Chr15:101266846-101274792 FOR (7.9 kbp)	15	101266846	101274792	2.69e-05	0.0193912	1.1398
Zfp945 Chr17:22846697-22867134 REV (20.4 kbp)	17	22846697	22867134	1.49e-05	0.0129537	-0.557349
Dusp1 Chr17:26505590-26508519 REV (2.9 kbp)	17	26505590	26508519	3.59e-05	0.0237633	0.918097
Smchd1 Chr17:71344489-71475343 REV (130.8 kbp)	17	71344489	71475343	0	8.1e-42	2.30408
Aqp4 Chr18:15389394-15403684 REV (14.2 kbp)	18	15389394	15403684	2.47e-12	5.83e-09	-0.856469
Pcdhb2 Chr18:37294840-37297613 FOR (2.7 kbp)	18	37294840	37297613	2.32e-19	1e-15	-2.45582
Pcdhb3 Chr18:37300799-37304585 FOR (3.7 kbp)	18	37300799	37304585	1.79e-33	2.32e-29	-2.1322
Pcdhb4 Chr18:37307455-37311173 FOR (3.7 kbp)	18	37307455	37311173	1.14e-07	0.000155	-1.10869
Pcdhb5 Chr18:37320381-37323913 FOR (3.5 kbp)	18	37320381	37323913	3.2e-07	0.000391	-0.921084
Pcdhb6 Chr18:37333946-37336398 FOR (2.4 kbp)	18	37333946	37336398	1.75e-07	0.000227	-1.28002
Pcdhb7 Chr18:37341702-37345207 FOR (3.5 kbp)	18	37341702	37345207	0.000107	0.0496447	-0.613127
Pcdhb9 Chr18:37400855-37403909 FOR (3 kbp)	18	37400855	37403909	1.01e-09	1.88e-06	-1.04846
Pcdhb11 Chr18:37421418-37425032 FOR (3.6 kbp)	18	37421418	37425032	6.39e-05	0.0325091	-1.12057
Pcdhb13 Chr18:37442517-37446209 FOR (3.6 kbp)	18	37442517	37446209	3.87e-05	0.0239516	1.0389
2010320O07Rik Chr18:38209772-38229145 FOR (19.3 kbp)	18	38209772	38229145	1.5e-05	0.0129537	-4.2251
Il33 Chr19:29925114-29960718 FOR (35.6 kbp)	19	29925114	29960718	1.56e-09	2.7e-06	-0.77866
Syp ChrX:7638471-7653256 FOR (14.7 kbp)	X	7638471	7653256	3.29e-13	9.49e-10	-0.591492
Gm14703 ChrX:7651106-7657258 REV (6.1 kbp)	X	7651106	7657258	1.24e-13	4.03e-10	-0.613298
Tspan7 ChrX:10485158-10596605 FOR (111.4 kbp)	X	10485158	10596605	8.22e-05	0.040267	-0.305169
Med14 ChrX:12675369-12762073 REV (86.7 kbp)	X	12675369	12762073	1.33e-08	2.16e-05	-0.496964
Zcchc12 ChrX:36195904-36199158 FOR (3.2 kbp)	X	36195904	36199158	5.81e-05	0.0308233	-0.428144
Sept6 ChrX:36911326-36991794 REV (80.4 kbp)	X	36911326	36991794	4.46e-10	8.9e-07	-0.544165
Utp14a ChrX:48256862-48282453 FOR (25.5 kbp)	X	48256862	48282453	1.55e-05	0.0129921	-0.665183
Gemin8 ChrX:166170454-166190512 FOR (20 kbp)	X	166170454	166190512	8.85e-05	0.0425758	-0.686374
Gpm6b ChrX:166238911-166388988 FOR (150 kbp)	X	166238911	166388988	5.92e-12	1.28e-08	-0.725321
Tmsb4x ChrX:167207093-167209315 REV (2.2 kbp)	X	167207093	167209315	6.63e-07	0.000748	-0.404076
