## Supplementary Table 9 for "SMCHD1 is a novel target for gene-activation therapy to treat Prader-Willi Syndrome"

### Sheet: Sheet1
Probe	Chromosome	Start	End	Probe Strand	Feature	ID	Description	Feature Strand	Type	Feature Orientation	Distance	gfp1_S4.bowtie2.sorted.bam	gfp3_S3.bowtie2.sorted.bam	neg3_S1.bowtie2.sorted.bam
Chr7:102927901-102928200	7	102927901	102928200		null					Not found	0	0.246616	0.295743	0.136439
Chr7:102928201-102928500	7	102928201	102928500		null					Not found	0	0.231819	0.277999	0.110032
Chr7:103182301-103182600	7	103182301	103182600		null					Not found	0	0.335397	0.431785	0.132038
Chr7:103404301-103404600	7	103404301	103404600		null					Not found	0	0.207157	0.402211	0.0660189
Chr7:103712401-103712700	7	103712401	103712700		null					Not found	0	0.389653	0.272084	0.123235
Chr7:103712701-103713000	7	103712701	103713000		null					Not found	0	0.364991	0.248424	0.123235
Chr7:103984201-103984500	7	103984201	103984500		null					Not found	0	0.266345	0.354892	0.158445
Chr7:104025301-104025600	7	104025301	104025600		null					Not found	0	0.221954	0.248424	0.158445
Chr7:104025601-104025900	7	104025601	104025900		null					Not found	0	0.25648	0.266169	0.167248
Chr7:104113801-104114100	7	104113801	104114100		null					Not found	0	0.251548	0.46136	0.136439
Chr7:104114101-104114400	7	104114101	104114400		null					Not found	0	0.315668	0.502764	0.136439
Chr7:104114401-104114700	7	104114401	104114700		null					Not found	0	0.360059	0.496849	0.136439
Chr7:104114701-104115000	7	104114701	104115000		null					Not found	0	0.360059	0.479104	0.110032
Chr7:104115001-104115300	7	104115001	104115300		null					Not found	0	0.310736	0.467275	0.0880252
Chr7:104127601-104127900	7	104127601	104127900		null					Not found	0	0.374856	0.4377	0.189254
Chr7:104127901-104128200	7	104127901	104128200		null					Not found	0	0.409382	0.443615	0.193655
Chr7:104128201-104128500	7	104128201	104128500		null					Not found	0	0.374856	0.46136	0.198057
Chr7:104256901-104257200	7	104256901	104257200		null					Not found	0	0.266345	0.348977	0.132038
Chr7:104257201-104257500	7	104257201	104257500		null					Not found	0	0.286074	0.414041	0.136439
Chr7:104332801-104333100	7	104332801	104333100		null					Not found	0	0.251548	0.277999	0.0748214
Chr7:104333101-104333400	7	104333101	104333400		null					Not found	0	0.25648	0.272084	0.0616177
Chr7:104333401-104333700	7	104333401	104333700		null					Not found	0	0.271277	0.272084	0.083624
Chr7:104343601-104343900	7	104343601	104343900		null					Not found	0	0.152902	0.272084	0.0880252
Chr7:104343901-104344200	7	104343901	104344200		null					Not found	0	0.157834	0.295743	0.083624
Chr7:104346001-104346300	7	104346001	104346300		null					Not found	0	0.251548	0.390381	0.145242
Chr7:104346301-104346600	7	104346301	104346600		null					Not found	0	0.271277	0.366722	0.127637
Chr7:104347501-104347800	7	104347501	104347800		null					Not found	0	0.34033	0.23068	0.123235
Chr7:104431201-104431500	7	104431201	104431500		null					Not found	0	0.369924	0.402211	0.158445
Chr7:104431501-104431800	7	104431501	104431800		null					Not found	0	0.281142	0.325318	0.149643
Chr7:104501701-104502000	7	104501701	104502000		null					Not found	0	0.458705	0.473189	0.184853
Chr7:104502001-104502300	7	104502001	104502300		null					Not found	0	0.453773	0.42587	0.171649
Chr7:104502301-104502600	7	104502301	104502600		null					Not found	0	0.429111	0.348977	0.158445
Chr7:104510101-104510400	7	104510101	104510400		null					Not found	0	0.21209	0.360807	0.189254
Chr7:104514601-104514900	7	104514601	104514900		null					Not found	0	0.429111	0.343062	0.189254
Chr7:104514901-104515200	7	104514901	104515200		null					Not found	0	0.448841	0.378552	0.17605
Chr7:104515201-104515500	7	104515201	104515500		null					Not found	0	0.394585	0.372637	0.167248
Chr7:104659201-104659500	7	104659201	104659500		null					Not found	0	0.453773	0.313488	0.132038
Chr7:104659501-104659800	7	104659501	104659800		null					Not found	0	0.537622	0.331233	0.171649
Chr7:104659801-104660100	7	104659801	104660100		null					Not found	0	0.53269	0.343062	0.167248
Chr7:104660101-104660400	7	104660101	104660400		null					Not found	0	0.473502	0.337147	0.158445
Chr7:104721301-104721600	7	104721301	104721600		null					Not found	0	0.251548	0.23068	0.0924265
Chr7:104752501-104752800	7	104752501	104752800		null					Not found	0	0.448841	0.402211	0.193655
Chr7:104752801-104753100	7	104752801	104753100		null					Not found	0	0.438976	0.337147	0.154044
Chr7:104755801-104756100	7	104755801	104756100		null					Not found	0	0.364991	0.313488	0.10563
Chr7:104756101-104756400	7	104756101	104756400		null					Not found	0	0.345262	0.337147	0.127637
Chr7:104757301-104757600	7	104757301	104757600		null					Not found	0	0.3206	0.561912	0.145242
Chr7:104757601-104757900	7	104757601	104757900		null					Not found	0	0.281142	0.538253	0.149643
Chr7:104757901-104758200	7	104757901	104758200		null					Not found	0	0.3206	0.514593	0.154044
Chr7:104771101-104771400	7	104771101	104771400		null					Not found	0	0.261413	0.402211	0.10563
Chr7:104809801-104810100	7	104809801	104810100		null					Not found	0	0.360059	0.419956	0.0880252
Chr7:104810101-104810400	7	104810101	104810400		null					Not found	0	0.379788	0.46136	0.0792227
Chr7:104810401-104810700	7	104810401	104810700		null					Not found	0	0.448841	0.467275	0.110032
Chr7:104810701-104811000	7	104810701	104811000		null					Not found	0	0.453773	0.496849	0.154044
Chr7:104816401-104816700	7	104816401	104816700		null					Not found	0	0.221954	0.277999	0.0968277
Chr7:104816701-104817000	7	104816701	104817000		null					Not found	0	0.25648	0.295743	0.10563
Chr7:104817001-104817300	7	104817001	104817300		null					Not found	0	0.3206	0.343062	0.132038
Chr7:104820301-104820600	7	104820301	104820600		null					Not found	0	0.345262	0.555998	0.127637
Chr7:104820601-104820900	7	104820601	104820900		null					Not found	0	0.360059	0.567827	0.114433
Chr7:104820901-104821200	7	104820901	104821200		null					Not found	0	0.369924	0.496849	0.101229
Chr7:104821201-104821500	7	104821201	104821500		null					Not found	0	0.355127	0.431785	0.083624
Chr7:104824801-104825100	7	104824801	104825100		null					Not found	0	0.360059	0.289829	0.158445
Chr7:104825101-104825400	7	104825101	104825400		null					Not found	0	0.369924	0.295743	0.162847
Chr7:104846101-104846400	7	104846101	104846400		null					Not found	0	0.364991	0.508679	0.206859
Chr7:104847001-104847300	7	104847001	104847300		null					Not found	0	0.236751	0.514593	0.184853
Chr7:104847301-104847600	7	104847301	104847600		null					Not found	0	0.241683	0.520508	0.206859
Chr7:104868301-104868600	7	104868301	104868600		null					Not found	0	0.453773	0.414041	0.184853
Chr7:104868601-104868900	7	104868601	104868900		null					Not found	0	0.483367	0.44953	0.193655
Chr7:104869801-104870100	7	104869801	104870100		null					Not found	0	0.40445	0.419956	0.202458
Chr7:104870101-104870400	7	104870101	104870400		null					Not found	0	0.345262	0.473189	0.193655
Chr7:104870401-104870700	7	104870401	104870700		null					Not found	0	0.345262	0.514593	0.189254
Chr7:105189601-105189900	7	105189601	105189900		null					Not found	0	0.236751	0.396296	0.136439
Chr7:105189901-105190200	7	105189901	105190200		null					Not found	0	0.281142	0.4377	0.127637
Chr7:106246801-106247100	7	106246801	106247100		null					Not found	0	0.369924	0.408126	0.211261
Chr7:106247101-106247400	7	106247101	106247400		null					Not found	0	0.512961	0.555998	0.246471
Chr7:106247401-106247700	7	106247401	106247700		null					Not found	0	0.577081	0.650635	0.250872
Chr7:106247701-106248000	7	106247701	106248000		null					Not found	0	0.572148	0.686125	0.237668
Chr7:106248001-106248300	7	106248001	106248300		null					Not found	0	0.527758	0.621061	0.228866
Chr7:106248301-106248600	7	106248301	106248600		null					Not found	0	0.512961	0.609231	0.250872
Chr7:106248601-106248900	7	106248601	106248900		null					Not found	0	0.503096	0.567827	0.286082
Chr7:106258801-106259100	7	106258801	106259100		null					Not found	0	0.434044	0.485019	0.268477
Chr7:106259101-106259400	7	106259101	106259400		null					Not found	0	0.46857	0.561912	0.264076
Chr7:106259401-106259700	7	106259401	106259700		null					Not found	0	0.478434	0.573742	0.286082
Chr7:106259701-106260000	7	106259701	106260000		null					Not found	0	0.434044	0.538253	0.360903
Chr7:106268701-106269000	7	106268701	106269000		null					Not found	0	0.453773	0.44953	0.202458
Chr7:106269001-106269300	7	106269001	106269300		null					Not found	0	0.498164	0.490934	0.193655
Chr7:106269301-106269600	7	106269301	106269600		null					Not found	0	0.577081	0.532338	0.167248
Chr7:106269601-106269900	7	106269601	106269900		null					Not found	0	0.59681	0.573742	0.189254
Chr7:106269901-106270200	7	106269901	106270200		null					Not found	0	0.498164	0.550083	0.233267
Chr7:106270201-106270500	7	106270201	106270500		null					Not found	0	0.508028	0.567827	0.246471
Chr7:106270501-106270800	7	106270501	106270800		null					Not found	0	0.582013	0.632891	0.242069
Chr7:106270801-106271100	7	106270801	106271100		null					Not found	0	0.542555	0.66838	0.237668
Chr7:106271101-106271400	7	106271101	106271400		null					Not found	0	0.517893	0.65655	0.242069
Chr7:106271401-106271700	7	106271401	106271700		null					Not found	0	0.567216	0.692039	0.202458
Chr7:106271701-106272000	7	106271701	106272000		null					Not found	0	0.547487	0.709784	0.224464
Chr7:106272001-106272300	7	106272001	106272300		null					Not found	0	0.572148	0.638806	0.255273
Chr7:106272301-106272600	7	106272301	106272600		null					Not found	0	0.670795	0.644721	0.308088
Chr7:106272601-106272900	7	106272601	106272900		null					Not found	0	0.690524	0.703869	0.31249
Chr7:106272901-106273200	7	106272901	106273200		null					Not found	0	0.680659	0.703869	0.334496
Chr7:106273201-106273500	7	106273201	106273500		null					Not found	0	0.66093	0.65655	0.303687
Chr7:106273501-106273800	7	106273501	106273800		null					Not found	0	0.542555	0.615146	0.286082
Chr7:106273801-106274100	7	106273801	106274100		null					Not found	0	0.409382	0.591487	0.211261
Chr7:106274101-106274400	7	106274101	106274400		null					Not found	0	0.443908	0.561912	0.237668
Chr7:106340401-106340700	7	106340401	106340700		null					Not found	0	0.330465	0.455445	0.158445
Chr7:106340701-106341000	7	106340701	106341000		null					Not found	0	0.379788	0.479104	0.14084
Chr7:106341001-106341300	7	106341001	106341300		null					Not found	0	0.369924	0.479104	0.136439
Chr7:106341901-106342200	7	106341901	106342200		null					Not found	0	0.350194	0.396296	0.132038
Chr7:106342201-106342500	7	106342201	106342500		null					Not found	0	0.330465	0.384466	0.110032
Chr7:106344901-106345200	7	106344901	106345200		null					Not found	0	0.27621	0.366722	0.10563
Chr7:106345201-106345500	7	106345201	106345500		null					Not found	0	0.310736	0.44953	0.101229
Chr7:106368001-106368300	7	106368001	106368300		null					Not found	0	0.399517	0.538253	0.198057
Chr7:106368301-106368600	7	106368301	106368600		null					Not found	0	0.355127	0.496849	0.180452
Chr7:106368601-106368900	7	106368601	106368900		null					Not found	0	0.345262	0.46136	0.149643
Chr7:106384201-106384500	7	106384201	106384500		null					Not found	0	0.271277	0.384466	0.132038
Chr7:106384501-106384800	7	106384501	106384800		null					Not found	0	0.34033	0.455445	0.145242
Chr7:106384801-106385100	7	106384801	106385100		null					Not found	0	0.374856	0.419956	0.14084
Chr7:106385101-106385400	7	106385101	106385400		null					Not found	0	0.355127	0.378552	0.123235
Chr7:106385401-106385700	7	106385401	106385700		null					Not found	0	0.438976	0.384466	0.17605
Chr7:106388701-106389000	7	106388701	106389000		null					Not found	0	0.27621	0.42587	0.10563
Chr7:106389001-106389300	7	106389001	106389300		null					Not found	0	0.310736	0.496849	0.118834
Chr7:106396201-106396500	7	106396201	106396500		null					Not found	0	0.315668	0.390381	0.162847
Chr7:106396501-106396800	7	106396501	106396800		null					Not found	0	0.286074	0.384466	0.171649
Chr7:106435801-106436100	7	106435801	106436100		null					Not found	0	0.325533	0.266169	0.123235
Chr7:106436101-106436400	7	106436101	106436400		null					Not found	0	0.305803	0.23068	0.118834
Chr7:106461601-106461900	7	106461601	106461900		null					Not found	0	0.25648	0.348977	0.10563
Chr7:106461901-106462200	7	106461901	106462200		null					Not found	0	0.251548	0.325318	0.0924265
Chr7:106472701-106473000	7	106472701	106473000		null					Not found	0	0.27621	0.431785	0.118834
Chr7:106473001-106473300	7	106473001	106473300		null					Not found	0	0.246616	0.378552	0.118834
Chr7:106491601-106491900	7	106491601	106491900		null					Not found	0	0.3206	0.414041	0.110032
Chr7:106578601-106578900	7	106578601	106578900		null					Not found	0	0.399517	0.378552	0.158445
Chr7:106580401-106580700	7	106580401	106580700		null					Not found	0	0.251548	0.473189	0.206859
Chr7:106580701-106581000	7	106580701	106581000		null					Not found	0	0.261413	0.485019	0.180452
Chr7:106581001-106581300	7	106581001	106581300		null					Not found	0	0.300871	0.490934	0.171649
Chr7:106581901-106582200	7	106581901	106582200		null					Not found	0	0.369924	0.354892	0.0660189
Chr7:106582201-106582500	7	106582201	106582500		null					Not found	0	0.429111	0.372637	0.0880252
Chr7:106582501-106582800	7	106582501	106582800		null					Not found	0	0.399517	0.343062	0.0968277
Chr7:106588201-106588500	7	106588201	106588500		null					Not found	0	0.236751	0.360807	0.162847
Chr7:106594201-106594500	7	106594201	106594500		null					Not found	0	0.438976	0.348977	0.202458
Chr7:106594501-106594800	7	106594501	106594800		null					Not found	0	0.374856	0.313488	0.171649
Chr7:106646101-106646400	7	106646101	106646400		null					Not found	0	0.27621	0.360807	0.149643
Chr7:106646401-106646700	7	106646401	106646700		null					Not found	0	0.34033	0.366722	0.167248
Chr7:106646701-106647000	7	106646701	106647000		null					Not found	0	0.364991	0.360807	0.162847
Chr7:106647001-106647300	7	106647001	106647300		null					Not found	0	0.325533	0.295743	0.127637
Chr7:106651201-106651500	7	106651201	106651500		null					Not found	0	0.330465	0.402211	0.127637
Chr7:106674301-106674600	7	106674301	106674600		null					Not found	0	0.27621	0.331233	0.132038
Chr7:106674601-106674900	7	106674601	106674900		null					Not found	0	0.291007	0.343062	0.14084
Chr7:106693501-106693800	7	106693501	106693800		null					Not found	0	0.355127	0.331233	0.202458
Chr7:106693801-106694100	7	106693801	106694100		null					Not found	0	0.374856	0.378552	0.189254
Chr7:106700401-106700700	7	106700401	106700700		null					Not found	0	0.295939	0.443615	0.132038
Chr7:106700701-106701000	7	106700701	106701000		null					Not found	0	0.281142	0.46136	0.14084
Chr7:106704301-106704600	7	106704301	106704600		null					Not found	0	0.473502	0.44953	0.158445
Chr7:106704601-106704900	7	106704601	106704900		null					Not found	0	0.503096	0.443615	0.162847
Chr7:106705201-106705500	7	106705201	106705500		null					Not found	0	0.527758	0.561912	0.184853
Chr7:106705501-106705800	7	106705501	106705800		null					Not found	0	0.483367	0.561912	0.167248
Chr7:106705801-106706100	7	106705801	106706100		null					Not found	0	0.488299	0.544168	0.184853
Chr7:106706101-106706400	7	106706101	106706400		null					Not found	0	0.458705	0.538253	0.162847
Chr7:106729201-106729500	7	106729201	106729500		null					Not found	0	0.291007	0.354892	0.17605
Chr7:106729501-106729800	7	106729501	106729800		null					Not found	0	0.295939	0.343062	0.154044
Chr7:106760401-106760700	7	106760401	106760700		null					Not found	0	0.295939	0.313488	0.0660189
Chr7:106760701-106761000	7	106760701	106761000		null					Not found	0	0.281142	0.319403	0.123235
Chr7:106761001-106761300	7	106761001	106761300		null					Not found	0	0.286074	0.348977	0.167248
Chr7:106780201-106780500	7	106780201	106780500		null					Not found	0	0.291007	0.354892	0.0880252
Chr7:106780501-106780800	7	106780501	106780800		null					Not found	0	0.305803	0.366722	0.114433
Chr7:106790401-106790700	7	106790401	106790700		null					Not found	0	0.364991	0.331233	0.118834
Chr7:106790701-106791000	7	106790701	106791000		null					Not found	0	0.374856	0.396296	0.136439
Chr7:106791001-106791300	7	106791001	106791300		null					Not found	0	0.389653	0.414041	0.167248
Chr7:106792501-106792800	7	106792501	106792800		null					Not found	0	0.360059	0.325318	0.127637
Chr7:106792801-106793100	7	106792801	106793100		null					Not found	0	0.389653	0.319403	0.158445
Chr7:106819501-106819800	7	106819501	106819800		null					Not found	0	0.266345	0.331233	0.158445
Chr7:106851901-106852200	7	106851901	106852200		null					Not found	0	0.374856	0.319403	0.083624
Chr7:106852201-106852500	7	106852201	106852500		null					Not found	0	0.350194	0.348977	0.0968277
Chr7:106855801-106856100	7	106855801	106856100		null					Not found	0	0.300871	0.254339	0.114433
Chr7:106856101-106856400	7	106856101	106856400		null					Not found	0	0.305803	0.289829	0.149643
Chr7:106869601-106869900	7	106869601	106869900		null					Not found	0	0.364991	0.360807	0.118834
Chr7:106879801-106880100	7	106879801	106880100		null					Not found	0	0.300871	0.307573	0.149643
Chr7:106880101-106880400	7	106880101	106880400		null					Not found	0	0.3206	0.272084	0.149643
Chr7:106990501-106990800	7	106990501	106990800		null					Not found	0	0.369924	0.4377	0.110032
Chr7:106990801-106991100	7	106990801	106991100		null					Not found	0	0.364991	0.408126	0.10563
Chr7:107007601-107007900	7	107007601	107007900		null					Not found	0	0.305803	0.455445	0.184853
Chr7:107007901-107008200	7	107007901	107008200		null					Not found	0	0.27621	0.419956	0.224464
Chr7:107060401-107060700	7	107060401	107060700		null					Not found	0	0.291007	0.313488	0.110032
Chr7:107060701-107061000	7	107060701	107061000		null					Not found	0	0.295939	0.301658	0.118834
Chr7:107066101-107066400	7	107066101	107066400		null					Not found	0	0.379788	0.343062	0.17605
Chr7:107066401-107066700	7	107066401	107066700		null					Not found	0	0.463638	0.354892	0.167248
Chr7:107066701-107067000	7	107066701	107067000		null					Not found	0	0.478434	0.408126	0.114433
Chr7:107067001-107067300	7	107067001	107067300		null					Not found	0	0.40445	0.396296	0.0704202
Chr7:107067301-107067600	7	107067301	107067600		null					Not found	0	0.364991	0.414041	0.0792227
Chr7:107068801-107069100	7	107068801	107069100		null					Not found	0	0.384721	0.414041	0.127637
Chr7:107069101-107069400	7	107069101	107069400		null					Not found	0	0.399517	0.390381	0.132038
Chr7:107148901-107149200	7	107148901	107149200		null					Not found	0	0.458705	0.443615	0.17605
Chr7:107149201-107149500	7	107149201	107149500		null					Not found	0	0.453773	0.419956	0.17605
Chr7:107149501-107149800	7	107149501	107149800		null					Not found	0	0.424179	0.372637	0.171649
Chr7:107149801-107150100	7	107149801	107150100		null					Not found	0	0.409382	0.331233	0.127637
Chr7:107182501-107182800	7	107182501	107182800		null					Not found	0	0.315668	0.431785	0.145242
Chr7:107182801-107183100	7	107182801	107183100		null					Not found	0	0.271277	0.431785	0.158445
Chr7:107804101-107804400	7	107804101	107804400		null					Not found	0	0.335397	0.354892	0.193655
Chr7:107804401-107804700	7	107804401	107804700		null					Not found	0	0.355127	0.348977	0.202458
Chr7:107804701-107805000	7	107804701	107805000		null					Not found	0	0.419247	0.331233	0.171649
Chr7:107868901-107869200	7	107868901	107869200		null					Not found	0	0.335397	0.360807	0.145242
Chr7:107869201-107869500	7	107869201	107869500		null					Not found	0	0.350194	0.348977	0.14084
Chr7:107870401-107870700	7	107870401	107870700		null					Not found	0	0.409382	0.20702	0.136439
Chr7:107870701-107871000	7	107870701	107871000		null					Not found	0	0.414314	0.195191	0.149643
Chr7:107878801-107879100	7	107878801	107879100		null					Not found	0	0.3206	0.396296	0.110032
Chr7:107879101-107879400	7	107879101	107879400		null					Not found	0	0.295939	0.372637	0.114433
Chr7:107909401-107909700	7	107909401	107909700		null					Not found	0	0.295939	0.260254	0.110032
Chr7:107920201-107920500	7	107920201	107920500		null					Not found	0	0.369924	0.408126	0.0880252
Chr7:107920501-107920800	7	107920501	107920800		null					Not found	0	0.34033	0.443615	0.110032
Chr7:107920801-107921100	7	107920801	107921100		null					Not found	0	0.364991	0.479104	0.149643
Chr7:107921401-107921700	7	107921401	107921700		null					Not found	0	0.493231	0.514593	0.193655
Chr7:107921701-107922000	7	107921701	107922000		null					Not found	0	0.488299	0.561912	0.211261
Chr7:107922001-107922300	7	107922001	107922300		null					Not found	0	0.572148	0.597402	0.184853
Chr7:107922301-107922600	7	107922301	107922600		null					Not found	0	0.636268	0.561912	0.14084
Chr7:107922601-107922900	7	107922601	107922900		null					Not found	0	0.577081	0.485019	0.158445
Chr7:107922901-107923200	7	107922901	107923200		null					Not found	0	0.493231	0.408126	0.162847
Chr7:107949001-107949300	7	107949001	107949300		null					Not found	0	0.261413	0.384466	0.215662
Chr7:107952301-107952600	7	107952301	107952600		null					Not found	0	0.310736	0.313488	0.0792227
Chr7:107952601-107952900	7	107952601	107952900		null					Not found	0	0.350194	0.354892	0.0924265
Chr7:107952901-107953200	7	107952901	107953200		null					Not found	0	0.364991	0.414041	0.101229
Chr7:107970001-107970300	7	107970001	107970300		null					Not found	0	0.374856	0.360807	0.136439
Chr7:107970301-107970600	7	107970301	107970600		null					Not found	0	0.434044	0.402211	0.154044
Chr7:107970601-107970900	7	107970601	107970900		null					Not found	0	0.443908	0.419956	0.198057
Chr7:107998201-107998500	7	107998201	107998500		null					Not found	0	0.325533	0.384466	0.0792227
Chr7:107998501-107998800	7	107998501	107998800		null					Not found	0	0.350194	0.4377	0.114433
Chr7:108000301-108000600	7	108000301	108000600		null					Not found	0	0.379788	0.396296	0.114433
Chr7:108002401-108002700	7	108002401	108002700		null					Not found	0	0.394585	0.348977	0.0968277
Chr7:108002701-108003000	7	108002701	108003000		null					Not found	0	0.46857	0.348977	0.123235
Chr7:108003001-108003300	7	108003001	108003300		null					Not found	0	0.46857	0.384466	0.167248
Chr7:108005101-108005400	7	108005101	108005400		null					Not found	0	0.424179	0.307573	0.136439
Chr7:108005401-108005700	7	108005401	108005700		null					Not found	0	0.438976	0.419956	0.158445
Chr7:108005701-108006000	7	108005701	108006000		null					Not found	0	0.409382	0.485019	0.167248
Chr7:108006001-108006300	7	108006001	108006300		null					Not found	0	0.315668	0.485019	0.149643
Chr7:108006301-108006600	7	108006301	108006600		null					Not found	0	0.246616	0.550083	0.158445
Chr7:108141601-108141900	7	108141601	108141900		null					Not found	0	0.261413	0.348977	0.0704202
Chr7:108141901-108142200	7	108141901	108142200		null					Not found	0	0.27621	0.396296	0.0792227
Chr7:108168601-108168900	7	108168601	108168900		null					Not found	0	0.246616	0.337147	0.0704202
Chr7:108168901-108169200	7	108168901	108169200		null					Not found	0	0.221954	0.378552	0.10563
Chr7:108201901-108202200	7	108201901	108202200		null					Not found	0	0.389653	0.260254	0.14084
Chr7:108269401-108269700	7	108269401	108269700		null					Not found	0	0.3206	0.396296	0.118834
Chr7:108269701-108270000	7	108269701	108270000		null					Not found	0	0.295939	0.46136	0.114433
Chr7:108307801-108308100	7	108307801	108308100		null					Not found	0	0.394585	0.490934	0.154044
Chr7:108308101-108308400	7	108308101	108308400		null					Not found	0	0.374856	0.490934	0.167248
Chr7:108323101-108323400	7	108323101	108323400		null					Not found	0	0.3206	0.236595	0.114433
Chr7:108323401-108323700	7	108323401	108323700		null					Not found	0	0.305803	0.189276	0.118834
Chr7:108357901-108358200	7	108357901	108358200		null					Not found	0	0.429111	0.402211	0.193655
Chr7:108358201-108358500	7	108358201	108358500		null					Not found	0	0.438976	0.443615	0.149643
Chr7:108358501-108358800	7	108358501	108358800		null					Not found	0	0.40445	0.46136	0.145242
Chr7:108375601-108375900	7	108375601	108375900		null					Not found	0	0.473502	0.301658	0.123235
Chr7:108375901-108376200	7	108375901	108376200		null					Not found	0	0.409382	0.283914	0.0924265
Chr7:108381301-108381600	7	108381301	108381600		null					Not found	0	0.345262	0.42587	0.145242
Chr7:108381601-108381900	7	108381601	108381900		null					Not found	0	0.350194	0.431785	0.167248
Chr7:108399301-108399600	7	108399301	108399600		null					Not found	0	0.291007	0.42587	0.0880252
Chr7:108399601-108399900	7	108399601	108399900		null					Not found	0	0.266345	0.378552	0.10563
Chr7:108399901-108400200	7	108399901	108400200		null					Not found	0	0.236751	0.360807	0.114433
Chr7:108404701-108405000	7	108404701	108405000		null					Not found	0	0.478434	0.544168	0.211261
Chr7:108405001-108405300	7	108405001	108405300		null					Not found	0	0.453773	0.561912	0.202458
Chr7:108405301-108405600	7	108405301	108405600		null					Not found	0	0.458705	0.609231	0.220063
Chr7:108405601-108405900	7	108405601	108405900		null					Not found	0	0.458705	0.638806	0.211261
Chr7:108405901-108406200	7	108405901	108406200		null					Not found	0	0.409382	0.644721	0.198057
Chr7:108406201-108406500	7	108406201	108406500		null					Not found	0	0.360059	0.632891	0.211261
Chr7:108406501-108406800	7	108406501	108406800		null					Not found	0	0.335397	0.609231	0.206859
Chr7:108406801-108407100	7	108406801	108407100		null					Not found	0	0.310736	0.538253	0.167248
Chr7:108413101-108413400	7	108413101	108413400		null					Not found	0	0.379788	0.366722	0.158445
Chr7:108434401-108434700	7	108434401	108434700		null					Not found	0	0.315668	0.21885	0.0572164
Chr7:108434701-108435000	7	108434701	108435000		null					Not found	0	0.384721	0.277999	0.0924265
Chr7:108472501-108472800	7	108472501	108472800		null					Not found	0	0.364991	0.307573	0.132038
Chr7:108476401-108476700	7	108476401	108476700		null					Not found	0	0.384721	0.337147	0.17605
Chr7:108476701-108477000	7	108476701	108477000		null					Not found	0	0.355127	0.348977	0.110032
Chr7:108477001-108477300	7	108477001	108477300		null					Not found	0	0.330465	0.337147	0.0572164
Chr7:108509701-108510000	7	108509701	108510000		null					Not found	0	0.399517	0.295743	0.14084
Chr7:108510001-108510300	7	108510001	108510300		null					Not found	0	0.355127	0.254339	0.158445
Chr7:108514201-108514500	7	108514201	108514500		null					Not found	0	0.27621	0.408126	0.149643
Chr7:108514501-108514800	7	108514501	108514800		null					Not found	0	0.3206	0.455445	0.184853
Chr7:108514801-108515100	7	108514801	108515100		null					Not found	0	0.345262	0.44953	0.198057
Chr7:108528301-108528600	7	108528301	108528600		null					Not found	0	0.34033	0.414041	0.114433
Chr7:108529201-108529500	7	108529201	108529500		null					Not found	0	0.483367	0.431785	0.114433
Chr7:108529501-108529800	7	108529501	108529800		null					Not found	0	0.508028	0.384466	0.149643
Chr7:108529801-108530100	7	108529801	108530100		null					Not found	0	0.478434	0.343062	0.145242
Chr7:108560701-108561000	7	108560701	108561000		null					Not found	0	0.305803	0.360807	0.114433
Chr7:108561001-108561300	7	108561001	108561300		null					Not found	0	0.300871	0.360807	0.101229
Chr7:108579001-108579300	7	108579001	108579300		null					Not found	0	0.355127	0.520508	0.14084
Chr7:108579301-108579600	7	108579301	108579600		null					Not found	0	0.345262	0.514593	0.180452
Chr7:108589201-108589500	7	108589201	108589500		null					Not found	0	0.409382	0.431785	0.154044
Chr7:108589501-108589800	7	108589501	108589800		null					Not found	0	0.453773	0.431785	0.171649
Chr7:108589801-108590100	7	108589801	108590100		null					Not found	0	0.419247	0.390381	0.184853
Chr7:108650701-108651000	7	108650701	108651000		null					Not found	0	0.295939	0.313488	0.167248
Chr7:108651001-108651300	7	108651001	108651300		null					Not found	0	0.34033	0.313488	0.198057
Chr7:108714901-108715200	7	108714901	108715200		null					Not found	0	0.34033	0.277999	0.0880252
Chr7:108718201-108718500	7	108718201	108718500		null					Not found	0	0.419247	0.348977	0.162847
Chr7:108718501-108718800	7	108718501	108718800		null					Not found	0	0.394585	0.366722	0.14084
Chr7:108718801-108719100	7	108718801	108719100		null					Not found	0	0.374856	0.396296	0.149643
Chr7:108720301-108720600	7	108720301	108720600		null					Not found	0	0.281142	0.414041	0.145242
Chr7:108720601-108720900	7	108720601	108720900		null					Not found	0	0.305803	0.419956	0.162847
Chr7:108741601-108741900	7	108741601	108741900		null					Not found	0	0.34033	0.4377	0.110032
Chr7:108741901-108742200	7	108741901	108742200		null					Not found	0	0.34033	0.431785	0.123235
Chr7:108744601-108744900	7	108744601	108744900		null					Not found	0	0.261413	0.544168	0.0924265
Chr7:108744901-108745200	7	108744901	108745200		null					Not found	0	0.281142	0.479104	0.0660189
Chr7:108811201-108811500	7	108811201	108811500		null					Not found	0	0.434044	0.348977	0.136439
Chr7:108811501-108811800	7	108811501	108811800		null					Not found	0	0.458705	0.337147	0.158445
