## Supplementary Table 12 for "SMCHD1 is a novel target for gene-activation therapy to treat Prader-Willi Syndrome"

### Sheet: Sheet1
Probe	Chromosome	Start	End	Probe Strand	Feature	ID	Description	Feature Strand	Type	Feature Orientation	Distance	gfp1_S4.bowtie2.sorted.bam	gfp3_S3.bowtie2.sorted.bam	neg3_S1.bowtie2.sorted.bam
Chr7:58941301-58941600	7	58941301	58941600		null					Not found	0	0.414314	0.467275	0.149643
Chr7:58941601-58941900	7	58941601	58941900		null					Not found	0	0.458705	0.485019	0.184853
Chr7:58941901-58942200	7	58941901	58942200		null					Not found	0	0.448841	0.4377	0.198057
Chr7:58942201-58942500	7	58942201	58942500		null					Not found	0	0.40445	0.396296	0.171649
Chr7:58967701-58968000	7	58967701	58968000		null					Not found	0	0.300871	0.467275	0.184853
Chr7:58975501-58975800	7	58975501	58975800		null					Not found	0	0.246616	0.289829	0.127637
Chr7:58980901-58981200	7	58980901	58981200		null					Not found	0	0.27621	0.46136	0.118834
Chr7:58981201-58981500	7	58981201	58981500		null					Not found	0	0.266345	0.396296	0.127637
Chr7:59010601-59010900	7	59010601	59010900		null					Not found	0	0.197293	0.348977	0.149643
Chr7:59010901-59011200	7	59010901	59011200		null					Not found	0	0.207157	0.301658	0.158445
Chr7:59013301-59013600	7	59013301	59013600		null					Not found	0	0.207157	0.46136	0.154044
Chr7:59013601-59013900	7	59013601	59013900		null					Not found	0	0.21209	0.532338	0.149643
Chr7:59026801-59027100	7	59026801	59027100		null					Not found	0	0.231819	0.337147	0.149643
Chr7:59027101-59027400	7	59027101	59027400		null					Not found	0	0.241683	0.343062	0.167248
Chr7:59034901-59035200	7	59034901	59035200		null					Not found	0	0.350194	0.414041	0.268477
Chr7:59035201-59035500	7	59035201	59035500		null					Not found	0	0.463638	0.479104	0.264076
Chr7:59035501-59035800	7	59035501	59035800		null					Not found	0	0.508028	0.485019	0.233267
Chr7:59035801-59036100	7	59035801	59036100		null					Not found	0	0.46857	0.443615	0.224464
Chr7:59038801-59039100	7	59038801	59039100		null					Not found	0	0.394585	0.348977	0.127637
Chr7:59039101-59039400	7	59039101	59039400		null					Not found	0	0.330465	0.331233	0.145242
Chr7:59091901-59092200	7	59091901	59092200		null					Not found	0	0.40445	0.360807	0.127637
Chr7:59121901-59122200	7	59121901	59122200		null					Not found	0	0.424179	0.4377	0.158445
Chr7:59122201-59122500	7	59122201	59122500		null					Not found	0	0.389653	0.402211	0.14084
Chr7:59131501-59131800	7	59131501	59131800		null					Not found	0	0.21209	0.289829	0.10563
Chr7:59131801-59132100	7	59131801	59132100		null					Not found	0	0.246616	0.378552	0.127637
Chr7:59145301-59145600	7	59145301	59145600		null					Not found	0	0.552419	0.390381	0.171649
Chr7:59145601-59145900	7	59145601	59145900		null					Not found	0	0.542555	0.384466	0.167248
Chr7:59145901-59146200	7	59145901	59146200		null					Not found	0	0.517893	0.4377	0.167248
Chr7:59210701-59211000	7	59210701	59211000		null					Not found	0	0.27621	0.23068	0.0704202
Chr7:59211001-59211300	7	59211001	59211300		null					Not found	0	0.300871	0.277999	0.0924265
Chr7:59392501-59392800	7	59392501	59392800		null					Not found	0	0.345262	0.419956	0.123235
Chr7:59392801-59393100	7	59392801	59393100		null					Not found	0	0.389653	0.443615	0.158445
Chr7:59482801-59483100	7	59482801	59483100		null					Not found	0	0.241683	0.212935	0.0572164
Chr7:59483101-59483400	7	59483101	59483400		null					Not found	0	0.295939	0.236595	0.0880252
Chr7:59653801-59654100	7	59653801	59654100		null					Not found	0	0.384721	0.331233	0.083624
Chr7:59654101-59654400	7	59654101	59654400		null					Not found	0	0.399517	0.384466	0.101229
Chr7:59654401-59654700	7	59654401	59654700		null					Not found	0	0.364991	0.390381	0.10563
Chr7:59714701-59715000	7	59714701	59715000		null					Not found	0	0.271277	0.443615	0.136439
Chr7:59715301-59715600	7	59715301	59715600		null					Not found	0	0.25648	0.579657	0.17605
Chr7:59715601-59715900	7	59715601	59715900		null					Not found	0	0.202225	0.496849	0.180452
Chr7:59767201-59767500	7	59767201	59767500		null					Not found	0	0.221954	0.289829	0.145242
Chr7:59767501-59767800	7	59767501	59767800		null					Not found	0	0.221954	0.295743	0.145242
Chr7:59768401-59768700	7	59768401	59768700		null					Not found	0	0.305803	0.301658	0.136439
Chr7:59768701-59769000	7	59768701	59769000		null					Not found	0	0.305803	0.313488	0.127637
Chr7:59769001-59769300	7	59769001	59769300		null					Not found	0	0.360059	0.360807	0.154044
Chr7:59769601-59769900	7	59769601	59769900		null					Not found	0	0.291007	0.402211	0.136439
Chr7:59769901-59770200	7	59769901	59770200		null					Not found	0	0.25648	0.343062	0.14084
Chr7:59770201-59770500	7	59770201	59770500		null					Not found	0	0.236751	0.319403	0.14084
Chr7:59860801-59861100	7	59860801	59861100		null					Not found	0	0.364991	0.354892	0.17605
Chr7:59861101-59861400	7	59861101	59861400		null					Not found	0	0.453773	0.343062	0.198057
Chr7:59861401-59861700	7	59861401	59861700		null					Not found	0	0.522825	0.408126	0.268477
Chr7:59933401-59933700	7	59933401	59933700		null					Not found	0	0.305803	0.431785	0.17605
Chr7:60043501-60043800	7	60043501	60043800		null					Not found	0	0.261413	0.360807	0.101229
Chr7:60060301-60060600	7	60060301	60060600		null					Not found	0	0.355127	0.526423	0.167248
Chr7:60060601-60060900	7	60060601	60060900		null					Not found	0	0.384721	0.544168	0.162847
Chr7:60060901-60061200	7	60060901	60061200		null					Not found	0	0.374856	0.514593	0.149643
Chr7:60153001-60153300	7	60153001	60153300		null					Not found	0	0.384721	0.295743	0.0572164
Chr7:60153301-60153600	7	60153301	60153600		null					Not found	0	0.325533	0.301658	0.0748214
Chr7:60153601-60153900	7	60153601	60153900		null					Not found	0	0.34033	0.301658	0.083624
Chr7:60171901-60172200	7	60171901	60172200		null					Not found	0	0.291007	0.538253	0.167248
Chr7:60172201-60172500	7	60172201	60172500		null					Not found	0	0.291007	0.514593	0.17605
Chr7:60172501-60172800	7	60172501	60172800		null					Not found	0	0.266345	0.4377	0.158445
Chr7:60186001-60186300	7	60186001	60186300		null					Not found	0	0.300871	0.390381	0.0792227
Chr7:60200701-60201000	7	60200701	60201000		null					Not found	0	0.231819	0.337147	0.145242
Chr7:60201001-60201300	7	60201001	60201300		null					Not found	0	0.221954	0.384466	0.158445
Chr7:60201301-60201600	7	60201301	60201600		null					Not found	0	0.25648	0.414041	0.193655
Chr7:60280201-60280500	7	60280201	60280500		null					Not found	0	0.325533	0.354892	0.158445
Chr7:60293401-60293700	7	60293401	60293700		null					Not found	0	0.330465	0.372637	0.127637
Chr7:60293701-60294000	7	60293701	60294000		null					Not found	0	0.34033	0.384466	0.136439
Chr7:60294001-60294300	7	60294001	60294300		null					Not found	0	0.310736	0.366722	0.149643
Chr7:60336601-60336900	7	60336601	60336900		null					Not found	0	0.325533	0.396296	0.145242
Chr7:60336901-60337200	7	60336901	60337200		null					Not found	0	0.384721	0.414041	0.184853
Chr7:60522001-60522300	7	60522001	60522300		null					Not found	0	0.325533	0.4377	0.118834
Chr7:60522901-60523200	7	60522901	60523200		null					Not found	0	0.374856	0.396296	0.114433
Chr7:60523201-60523500	7	60523201	60523500		null					Not found	0	0.399517	0.378552	0.136439
Chr7:60523501-60523800	7	60523501	60523800		null					Not found	0	0.419247	0.360807	0.171649
Chr7:60548701-60549000	7	60548701	60549000		null					Not found	0	0.364991	0.479104	0.123235
Chr7:60549001-60549300	7	60549001	60549300		null					Not found	0	0.335397	0.502764	0.123235
Chr7:60549901-60550200	7	60549901	60550200		null					Not found	0	0.335397	0.467275	0.167248
Chr7:60550201-60550500	7	60550201	60550500		null					Not found	0	0.389653	0.479104	0.206859
Chr7:60550501-60550800	7	60550501	60550800		null					Not found	0	0.424179	0.44953	0.237668
Chr7:60550801-60551100	7	60550801	60551100		null					Not found	0	0.364991	0.42587	0.228866
Chr7:60551101-60551400	7	60551101	60551400		null					Not found	0	0.295939	0.414041	0.211261
Chr7:60656101-60656400	7	60656101	60656400		null					Not found	0	0.295939	0.42587	0.123235
Chr7:60656401-60656700	7	60656401	60656700		null					Not found	0	0.261413	0.384466	0.114433
Chr7:60831001-60831300	7	60831001	60831300		null					Not found	0	0.374856	0.337147	0.162847
Chr7:60865201-60865500	7	60865201	60865500		null					Not found	0	0.374856	0.42587	0.127637
Chr7:60865501-60865800	7	60865501	60865800		null					Not found	0	0.379788	0.402211	0.145242
Chr7:60865801-60866100	7	60865801	60866100		null					Not found	0	0.369924	0.384466	0.154044
Chr7:60967501-60967800	7	60967501	60967800		null					Not found	0	0.226886	0.366722	0.14084
Chr7:60978301-60978600	7	60978301	60978600		null					Not found	0	0.345262	0.343062	0.158445
Chr7:61152601-61152900	7	61152601	61152900		null					Not found	0	0.271277	0.372637	0.10563
Chr7:61152901-61153200	7	61152901	61153200		null					Not found	0	0.266345	0.354892	0.123235
Chr7:61279501-61279800	7	61279501	61279800		null					Not found	0	0.241683	0.313488	0.0528151
Chr7:61395301-61395600	7	61395301	61395600		null					Not found	0	0.236751	0.378552	0.0616177
Chr7:61395601-61395900	7	61395601	61395900		null					Not found	0	0.291007	0.419956	0.0880252
Chr7:61402501-61402800	7	61402501	61402800		null					Not found	0	0.310736	0.307573	0.154044
Chr7:61402801-61403100	7	61402801	61403100		null					Not found	0	0.345262	0.325318	0.171649
Chr7:61403401-61403700	7	61403401	61403700		null					Not found	0	0.434044	0.378552	0.167248
Chr7:61403701-61404000	7	61403701	61404000		null					Not found	0	0.414314	0.384466	0.184853
Chr7:61404001-61404300	7	61404001	61404300		null					Not found	0	0.438976	0.414041	0.17605
Chr7:61407301-61407600	7	61407301	61407600		null					Not found	0	0.493231	0.384466	0.149643
Chr7:61407601-61407900	7	61407601	61407900		null					Not found	0	0.567216	0.378552	0.132038
Chr7:61407901-61408200	7	61407901	61408200		null					Not found	0	0.66093	0.378552	0.145242
Chr7:61408201-61408500	7	61408201	61408500		null					Not found	0	0.606675	0.360807	0.171649
Chr7:61408501-61408800	7	61408501	61408800		null					Not found	0	0.493231	0.402211	0.198057
Chr7:61409101-61409400	7	61409101	61409400		null					Not found	0	0.394585	0.485019	0.215662
Chr7:61409401-61409700	7	61409401	61409700		null					Not found	0	0.325533	0.514593	0.228866
Chr7:61411801-61412100	7	61411801	61412100		null					Not found	0	0.394585	0.431785	0.123235
Chr7:61412101-61412400	7	61412101	61412400		null					Not found	0	0.429111	0.485019	0.158445
Chr7:61412401-61412700	7	61412401	61412700		null					Not found	0	0.40445	0.473189	0.193655
Chr7:61417501-61417800	7	61417501	61417800		null					Not found	0	0.310736	0.402211	0.145242
Chr7:61431301-61431600	7	61431301	61431600		null					Not found	0	0.21209	0.402211	0.0924265
Chr7:61431601-61431900	7	61431601	61431900		null					Not found	0	0.19236	0.473189	0.110032
Chr7:61440301-61440600	7	61440301	61440600		null					Not found	0	0.231819	0.331233	0.114433
Chr7:61446001-61446300	7	61446001	61446300		null					Not found	0	0.350194	0.561912	0.162847
Chr7:61446301-61446600	7	61446301	61446600		null					Not found	0	0.374856	0.567827	0.167248
Chr7:61446601-61446900	7	61446601	61446900		null					Not found	0	0.424179	0.585572	0.180452
Chr7:61519201-61519500	7	61519201	61519500		null					Not found	0	0.3206	0.408126	0.193655
Chr7:61519501-61519800	7	61519501	61519800		null					Not found	0	0.360059	0.431785	0.220063
Chr7:61519801-61520100	7	61519801	61520100		null					Not found	0	0.345262	0.402211	0.193655
Chr7:61568701-61569000	7	61568701	61569000		null					Not found	0	0.305803	0.390381	0.123235
Chr7:61569001-61569300	7	61569001	61569300		null					Not found	0	0.266345	0.414041	0.114433
Chr7:61569301-61569600	7	61569301	61569600		null					Not found	0	0.246616	0.44953	0.149643
Chr7:61579801-61580100	7	61579801	61580100		null					Not found	0	0.236751	0.4377	0.118834
Chr7:61580101-61580400	7	61580101	61580400		null					Not found	0	0.207157	0.455445	0.110032
Chr7:61580401-61580700	7	61580401	61580700		null					Not found	0	0.197293	0.431785	0.10563
Chr7:61631401-61631700	7	61631401	61631700		null					Not found	0	0.241683	0.44953	0.110032
Chr7:61631701-61632000	7	61631701	61632000		null					Not found	0	0.251548	0.431785	0.145242
Chr7:61635001-61635300	7	61635001	61635300		null					Not found	0	0.389653	0.561912	0.162847
Chr7:61635301-61635600	7	61635301	61635600		null					Not found	0	0.355127	0.561912	0.149643
Chr7:61635601-61635900	7	61635601	61635900		null					Not found	0	0.364991	0.579657	0.149643
Chr7:61635901-61636200	7	61635901	61636200		null					Not found	0	0.448841	0.615146	0.149643
Chr7:61636201-61636500	7	61636201	61636500		null					Not found	0	0.527758	0.585572	0.14084
Chr7:61636501-61636800	7	61636501	61636800		null					Not found	0	0.572148	0.550083	0.132038
Chr7:61636801-61637100	7	61636801	61637100		null					Not found	0	0.577081	0.550083	0.123235
Chr7:61637101-61637400	7	61637101	61637400		null					Not found	0	0.527758	0.532338	0.132038
Chr7:61640401-61640700	7	61640401	61640700		null					Not found	0	0.345262	0.4377	0.083624
Chr7:61640701-61641000	7	61640701	61641000		null					Not found	0	0.384721	0.408126	0.0924265
Chr7:61641001-61641300	7	61641001	61641300		null					Not found	0	0.399517	0.408126	0.10563
Chr7:61692901-61693200	7	61692901	61693200		null					Not found	0	0.291007	0.378552	0.14084
Chr7:61693201-61693500	7	61693201	61693500		null					Not found	0	0.291007	0.366722	0.132038
Chr7:61772101-61772400	7	61772101	61772400		null					Not found	0	0.251548	0.319403	0.14084
Chr7:61774801-61775100	7	61774801	61775100		null					Not found	0	0.241683	0.337147	0.0924265
Chr7:61775101-61775400	7	61775101	61775400		null					Not found	0	0.202225	0.337147	0.136439
Chr7:61789501-61789800	7	61789501	61789800		null					Not found	0	0.374856	0.372637	0.228866
Chr7:61789801-61790100	7	61789801	61790100		null					Not found	0	0.335397	0.390381	0.193655
Chr7:61790101-61790400	7	61790101	61790400		null					Not found	0	0.295939	0.414041	0.14084
Chr7:61932001-61932300	7	61932001	61932300		null					Not found	0	0.27621	0.319403	0.193655
Chr7:61932301-61932600	7	61932301	61932600		null					Not found	0	0.236751	0.331233	0.149643
Chr7:62009101-62009400	7	62009101	62009400		null					Not found	0	0.286074	0.366722	0.123235
Chr7:62009401-62009700	7	62009401	62009700		null					Not found	0	0.251548	0.295743	0.14084
Chr7:62016601-62016900	7	62016601	62016900		null					Not found	0	0.305803	0.313488	0.114433
Chr7:62027101-62027400	7	62027101	62027400		null					Not found	0	0.335397	0.266169	0.14084
Chr7:62069401-62069700	7	62069401	62069700		null					Not found	0	0.315668	0.195191	0.0924265
Chr7:62069701-62070000	7	62069701	62070000		null					Not found	0	0.315668	0.20702	0.127637
Chr7:62074201-62074500	7	62074201	62074500		null					Not found	0	0.384721	0.419956	0.132038
Chr7:62074501-62074800	7	62074501	62074800		null					Not found	0	0.355127	0.479104	0.132038
Chr7:62074801-62075100	7	62074801	62075100		null					Not found	0	0.310736	0.490934	0.154044
Chr7:62078701-62079000	7	62078701	62079000		null					Not found	0	0.286074	0.366722	0.171649
Chr7:62079001-62079300	7	62079001	62079300		null					Not found	0	0.310736	0.431785	0.184853
Chr7:62189701-62190000	7	62189701	62190000		null					Not found	0	0.261413	0.236595	0.136439
Chr7:62190001-62190300	7	62190001	62190300		null					Not found	0	0.281142	0.260254	0.083624
Chr7:62306101-62306400	7	62306101	62306400		null					Not found	0	0.177563	0.354892	0.118834
Chr7:62306401-62306700	7	62306401	62306700		null					Not found	0	0.182496	0.384466	0.118834
Chr7:62364601-62364900	7	62364601	62364900		null					Not found	0	0.300871	0.360807	0.202458
Chr7:62416201-62416500	7	62416201	62416500		null					Not found	0	0.241683	0.4377	0.118834
Chr7:62416501-62416800	7	62416501	62416800		null					Not found	0	0.25648	0.414041	0.0968277
Chr7:62418001-62418300	7	62418001	62418300		null					Not found	0	0.315668	0.561912	0.0968277
Chr7:62418301-62418600	7	62418301	62418600		null					Not found	0	0.350194	0.644721	0.123235
Chr7:62418601-62418900	7	62418601	62418900		null					Not found	0	0.399517	0.733444	0.145242
Chr7:62418901-62419200	7	62418901	62419200		null					Not found	0	0.512961	0.763018	0.162847
Chr7:62419201-62419500	7	62419201	62419500		null					Not found	0	0.572148	0.739358	0.158445
Chr7:62419501-62419800	7	62419501	62419800		null					Not found	0	0.591878	0.621061	0.149643
Chr7:62419801-62420100	7	62419801	62420100		null					Not found	0	0.577081	0.579657	0.127637
Chr7:62420101-62420400	7	62420101	62420400		null					Not found	0	0.621472	0.538253	0.10563
Chr7:62420401-62420700	7	62420401	62420700		null					Not found	0	0.577081	0.455445	0.10563
Chr7:62420701-62421000	7	62420701	62421000		null					Not found	0	0.46857	0.390381	0.110032
Chr7:62421001-62421300	7	62421001	62421300		null					Not found	0	0.429111	0.390381	0.145242
Chr7:62422801-62423100	7	62422801	62423100		null					Not found	0	0.330465	0.573742	0.110032
Chr7:62423101-62423400	7	62423101	62423400		null					Not found	0	0.384721	0.591487	0.0924265
Chr7:62423401-62423700	7	62423401	62423700		null					Not found	0	0.350194	0.573742	0.0924265
Chr7:62423701-62424000	7	62423701	62424000		null					Not found	0	0.34033	0.544168	0.17605
Chr7:62450401-62450700	7	62450401	62450700		null					Not found	0	0.384721	0.42587	0.145242
Chr7:62450701-62451000	7	62450701	62451000		null					Not found	0	0.389653	0.42587	0.167248
Chr7:62454301-62454600	7	62454301	62454600		null					Not found	0	0.369924	0.46136	0.233267
Chr7:62454601-62454900	7	62454601	62454900		null					Not found	0	0.335397	0.4377	0.233267
Chr7:62455501-62455800	7	62455501	62455800		null					Not found	0	0.325533	0.555998	0.272878
Chr7:62455801-62456100	7	62455801	62456100		null					Not found	0	0.350194	0.597402	0.250872
Chr7:62456101-62456400	7	62456101	62456400		null					Not found	0	0.364991	0.603316	0.237668
Chr7:62456401-62456700	7	62456401	62456700		null					Not found	0	0.325533	0.579657	0.206859
Chr7:62463301-62463600	7	62463301	62463600		null					Not found	0	0.409382	0.301658	0.114433
Chr7:62463601-62463900	7	62463601	62463900		null					Not found	0	0.40445	0.289829	0.114433
Chr7:62477401-62477700	7	62477401	62477700		null					Not found	0	0.291007	0.455445	0.154044
Chr7:62477701-62478000	7	62477701	62478000		null					Not found	0	0.360059	0.502764	0.145242
Chr7:62478001-62478300	7	62478001	62478300		null					Not found	0	0.379788	0.514593	0.149643
Chr7:62478601-62478900	7	62478601	62478900		null					Not found	0	0.424179	0.532338	0.132038
Chr7:62478901-62479200	7	62478901	62479200		null					Not found	0	0.488299	0.532338	0.17605
Chr7:62479201-62479500	7	62479201	62479500		null					Not found	0	0.473502	0.544168	0.211261
Chr7:62479501-62479800	7	62479501	62479800		null					Not found	0	0.443908	0.567827	0.220063
Chr7:62498101-62498400	7	62498101	62498400		null					Not found	0	0.335397	0.538253	0.14084
Chr7:62498401-62498700	7	62498401	62498700		null					Not found	0	0.345262	0.567827	0.136439
Chr7:62498701-62499000	7	62498701	62499000		null					Not found	0	0.355127	0.597402	0.132038
Chr7:62501101-62501400	7	62501101	62501400		null					Not found	0	0.335397	0.573742	0.127637
Chr7:62501701-62502000	7	62501701	62502000		null					Not found	0	0.419247	0.585572	0.145242
Chr7:62504101-62504400	7	62504101	62504400		null					Not found	0	0.429111	0.579657	0.118834
Chr7:62504401-62504700	7	62504401	62504700		null					Not found	0	0.453773	0.638806	0.10563
Chr7:62504701-62505000	7	62504701	62505000		null					Not found	0	0.429111	0.591487	0.0968277
Chr7:62505001-62505300	7	62505001	62505300		null					Not found	0	0.443908	0.485019	0.101229
Chr7:62506201-62506500	7	62506201	62506500		null					Not found	0	0.379788	0.621061	0.123235
Chr7:62506501-62506800	7	62506501	62506800		null					Not found	0	0.355127	0.709784	0.123235
Chr7:62506801-62507100	7	62506801	62507100		null					Not found	0	0.291007	0.703869	0.154044
Chr7:62507101-62507400	7	62507101	62507400		null					Not found	0	0.310736	0.686125	0.180452
Chr7:62508001-62508300	7	62508001	62508300		null					Not found	0	0.414314	0.526423	0.242069
Chr7:62508301-62508600	7	62508301	62508600		null					Not found	0	0.429111	0.502764	0.215662
Chr7:62508601-62508900	7	62508601	62508900		null					Not found	0	0.384721	0.44953	0.180452
Chr7:62514301-62514600	7	62514301	62514600		null					Not found	0	0.364991	0.597402	0.114433
Chr7:62514601-62514900	7	62514601	62514900		null					Not found	0	0.364991	0.573742	0.136439
Chr7:62514901-62515200	7	62514901	62515200		null					Not found	0	0.394585	0.591487	0.171649
Chr7:62515201-62515500	7	62515201	62515500		null					Not found	0	0.374856	0.561912	0.224464
Chr7:62522401-62522700	7	62522401	62522700		null					Not found	0	0.325533	0.283914	0.136439
Chr7:62522701-62523000	7	62522701	62523000		null					Not found	0	0.360059	0.378552	0.14084
Chr7:62523001-62523300	7	62523001	62523300		null					Not found	0	0.429111	0.443615	0.136439
Chr7:62523901-62524200	7	62523901	62524200		null					Not found	0	0.542555	0.496849	0.0792227
Chr7:62524201-62524500	7	62524201	62524500		null					Not found	0	0.651065	0.520508	0.118834
Chr7:62524501-62524800	7	62524501	62524800		null					Not found	0	0.700389	0.538253	0.149643
Chr7:62524801-62525100	7	62524801	62525100		null					Not found	0	0.665862	0.508679	0.189254
Chr7:62525101-62525400	7	62525101	62525400		null					Not found	0	0.591878	0.455445	0.202458
Chr7:62525401-62525700	7	62525401	62525700		null					Not found	0	0.478434	0.414041	0.189254
Chr7:62527201-62527500	7	62527201	62527500		null					Not found	0	0.305803	0.496849	0.083624
Chr7:62527501-62527800	7	62527501	62527800		null					Not found	0	0.330465	0.496849	0.0748214
Chr7:62529001-62529300	7	62529001	62529300		null					Not found	0	0.300871	0.597402	0.149643
Chr7:62529301-62529600	7	62529301	62529600		null					Not found	0	0.330465	0.561912	0.149643
Chr7:62539801-62540100	7	62539801	62540100		null					Not found	0	0.384721	0.473189	0.132038
Chr7:62540101-62540400	7	62540101	62540400		null					Not found	0	0.389653	0.496849	0.118834
Chr7:62540701-62541000	7	62540701	62541000		null					Not found	0	0.438976	0.490934	0.0968277
Chr7:62541301-62541600	7	62541301	62541600		null					Not found	0	0.503096	0.526423	0.14084
Chr7:62541601-62541900	7	62541601	62541900		null					Not found	0	0.503096	0.473189	0.154044
Chr7:62541901-62542200	7	62541901	62542200		null					Not found	0	0.473502	0.431785	0.145242
Chr7:62544901-62545200	7	62544901	62545200		null					Not found	0	0.310736	0.544168	0.136439
Chr7:62545201-62545500	7	62545201	62545500		null					Not found	0	0.27621	0.496849	0.14084
Chr7:62545501-62545800	7	62545501	62545800		null					Not found	0	0.246616	0.520508	0.189254
Chr7:62549101-62549400	7	62549101	62549400		null					Not found	0	0.414314	0.520508	0.171649
Chr7:62549401-62549700	7	62549401	62549700		null					Not found	0	0.40445	0.555998	0.162847
Chr7:62550301-62550600	7	62550301	62550600		null					Not found	0	0.394585	0.615146	0.228866
Chr7:62550601-62550900	7	62550601	62550900		null					Not found	0	0.448841	0.514593	0.202458
Chr7:62550901-62551200	7	62550901	62551200		null					Not found	0	0.512961	0.479104	0.162847
Chr7:62551201-62551500	7	62551201	62551500		null					Not found	0	0.552419	0.46136	0.118834
Chr7:62551501-62551800	7	62551501	62551800		null					Not found	0	0.488299	0.378552	0.0792227
Chr7:62551801-62552100	7	62551801	62552100		null					Not found	0	0.394585	0.348977	0.0308088
Chr7:62558401-62558700	7	62558401	62558700		null					Not found	0	0.335397	0.638806	0.149643
Chr7:62558701-62559000	7	62558701	62559000		null					Not found	0	0.399517	0.674295	0.180452
Chr7:62559001-62559300	7	62559001	62559300		null					Not found	0	0.409382	0.644721	0.149643
Chr7:62559301-62559600	7	62559301	62559600		null					Not found	0	0.414314	0.538253	0.132038
Chr7:62559601-62559900	7	62559601	62559900		null					Not found	0	0.374856	0.520508	0.136439
Chr7:62560501-62560800	7	62560501	62560800		null					Not found	0	0.236751	0.408126	0.0660189
Chr7:62560801-62561100	7	62560801	62561100		null					Not found	0	0.202225	0.42587	0.101229
Chr7:62561701-62562000	7	62561701	62562000		null					Not found	0	0.236751	0.544168	0.0924265
Chr7:62562001-62562300	7	62562001	62562300		null					Not found	0	0.266345	0.526423	0.0880252
Chr7:62566201-62566500	7	62566201	62566500		null					Not found	0	0.379788	0.343062	0.0748214
Chr7:62566501-62566800	7	62566501	62566800		null					Not found	0	0.364991	0.348977	0.0792227
Chr7:62567401-62567700	7	62567401	62567700		null					Not found	0	0.291007	0.402211	0.0748214
Chr7:62567701-62568000	7	62567701	62568000		null					Not found	0	0.281142	0.402211	0.083624
Chr7:62570101-62570400	7	62570101	62570400		null					Not found	0	0.286074	0.366722	0.0748214
Chr7:62570401-62570700	7	62570401	62570700		null					Not found	0	0.3206	0.390381	0.0660189
Chr7:62571601-62571900	7	62571601	62571900		null					Not found	0	0.389653	0.615146	0.154044
Chr7:62571901-62572200	7	62571901	62572200		null					Not found	0	0.429111	0.632891	0.154044
Chr7:62572201-62572500	7	62572201	62572500		null					Not found	0	0.409382	0.662465	0.154044
Chr7:62572501-62572800	7	62572501	62572800		null					Not found	0	0.414314	0.609231	0.162847
Chr7:62573101-62573400	7	62573101	62573400		null					Not found	0	0.325533	0.585572	0.0528151
Chr7:62573401-62573700	7	62573401	62573700		null					Not found	0	0.291007	0.579657	0.0748214
Chr7:62573701-62574000	7	62573701	62574000		null					Not found	0	0.271277	0.496849	0.0792227
Chr7:62577301-62577600	7	62577301	62577600		null					Not found	0	0.345262	0.579657	0.162847
Chr7:62577601-62577900	7	62577601	62577900		null					Not found	0	0.34033	0.597402	0.149643
Chr7:62577901-62578200	7	62577901	62578200		null					Not found	0	0.315668	0.597402	0.123235
Chr7:62578801-62579100	7	62578801	62579100		null					Not found	0	0.389653	0.532338	0.158445
Chr7:62579101-62579400	7	62579101	62579400		null					Not found	0	0.399517	0.496849	0.17605
Chr7:62579401-62579700	7	62579401	62579700		null					Not found	0	0.424179	0.467275	0.193655
Chr7:62583301-62583600	7	62583301	62583600		null					Not found	0	0.443908	0.44953	0.189254
Chr7:62583601-62583900	7	62583601	62583900		null					Not found	0	0.429111	0.473189	0.162847
Chr7:62583901-62584200	7	62583901	62584200		null					Not found	0	0.458705	0.496849	0.154044
Chr7:62584201-62584500	7	62584201	62584500		null					Not found	0	0.493231	0.490934	0.184853
Chr7:62592301-62592600	7	62592301	62592600		null					Not found	0	0.3206	0.567827	0.198057
Chr7:62592601-62592900	7	62592601	62592900		null					Not found	0	0.3206	0.632891	0.193655
Chr7:62592901-62593200	7	62592901	62593200		null					Not found	0	0.3206	0.686125	0.193655
Chr7:62593201-62593500	7	62593201	62593500		null					Not found	0	0.315668	0.703869	0.193655
Chr7:62593501-62593800	7	62593501	62593800		null					Not found	0	0.295939	0.709784	0.193655
Chr7:62594101-62594400	7	62594101	62594400		null					Not found	0	0.414314	0.68021	0.136439
Chr7:62594401-62594700	7	62594401	62594700		null					Not found	0	0.429111	0.68021	0.10563
Chr7:62594701-62595000	7	62594701	62595000		null					Not found	0	0.443908	0.662465	0.0748214
Chr7:62595001-62595300	7	62595001	62595300		null					Not found	0	0.414314	0.65655	0.0572164
Chr7:62598001-62598300	7	62598001	62598300		null					Not found	0	0.34033	0.337147	0.149643
Chr7:62598301-62598600	7	62598301	62598600		null					Not found	0	0.335397	0.378552	0.145242
Chr7:62603401-62603700	7	62603401	62603700		null					Not found	0	0.291007	0.632891	0.202458
Chr7:62603701-62604000	7	62603701	62604000		null					Not found	0	0.281142	0.567827	0.189254
Chr7:62608801-62609100	7	62608801	62609100		null					Not found	0	0.399517	0.419956	0.17605
Chr7:62609101-62609400	7	62609101	62609400		null					Not found	0	0.360059	0.455445	0.17605
Chr7:62610301-62610600	7	62610301	62610600		null					Not found	0	0.281142	0.532338	0.149643
Chr7:62610601-62610900	7	62610601	62610900		null					Not found	0	0.315668	0.496849	0.118834
Chr7:62611501-62611800	7	62611501	62611800		null					Not found	0	0.448841	0.4377	0.145242
Chr7:62611801-62612100	7	62611801	62612100		null					Not found	0	0.419247	0.419956	0.154044
Chr7:62612101-62612400	7	62612101	62612400		null					Not found	0	0.394585	0.514593	0.202458
Chr7:62616001-62616300	7	62616001	62616300		null					Not found	0	0.414314	0.502764	0.123235
Chr7:62616301-62616600	7	62616301	62616600		null					Not found	0	0.458705	0.550083	0.123235
Chr7:62616601-62616900	7	62616601	62616900		null					Not found	0	0.46857	0.508679	0.132038
Chr7:62631301-62631600	7	62631301	62631600		null					Not found	0	0.379788	0.384466	0.114433
Chr7:62631601-62631900	7	62631601	62631900		null					Not found	0	0.394585	0.372637	0.110032
Chr7:62631901-62632200	7	62631901	62632200		null					Not found	0	0.40445	0.372637	0.14084
Chr7:62637901-62638200	7	62637901	62638200		null					Not found	0	0.364991	0.4377	0.0572164
Chr7:62638201-62638500	7	62638201	62638500		null					Not found	0	0.345262	0.408126	0.083624
Chr7:62640601-62640900	7	62640601	62640900		null					Not found	0	0.414314	0.390381	0.132038
Chr7:62650501-62650800	7	62650501	62650800		null					Not found	0	0.360059	0.337147	0.14084
Chr7:62650801-62651100	7	62650801	62651100		null					Not found	0	0.394585	0.343062	0.162847
Chr7:62655001-62655300	7	62655001	62655300		null					Not found	0	0.330465	0.638806	0.10563
Chr7:62655301-62655600	7	62655301	62655600		null					Not found	0	0.355127	0.703869	0.101229
Chr7:62655601-62655900	7	62655601	62655900		null					Not found	0	0.345262	0.674295	0.101229
Chr7:62655901-62656200	7	62655901	62656200		null					Not found	0	0.315668	0.632891	0.0968277
Chr7:62662501-62662800	7	62662501	62662800		null					Not found	0	0.345262	0.343062	0.0572164
Chr7:62662801-62663100	7	62662801	62663100		null					Not found	0	0.345262	0.467275	0.101229
Chr7:62663101-62663400	7	62663101	62663400		null					Not found	0	0.360059	0.561912	0.123235
Chr7:62663401-62663700	7	62663401	62663700		null					Not found	0	0.325533	0.508679	0.110032
Chr7:62663701-62664000	7	62663701	62664000		null					Not found	0	0.236751	0.455445	0.0968277
Chr7:62672101-62672400	7	62672101	62672400		null					Not found	0	0.374856	0.354892	0.0660189
Chr7:62672401-62672700	7	62672401	62672700		null					Not found	0	0.438976	0.384466	0.0616177
Chr7:62672701-62673000	7	62672701	62673000		null					Not found	0	0.453773	0.42587	0.0880252
Chr7:62673001-62673300	7	62673001	62673300		null					Not found	0	0.40445	0.396296	0.101229
Chr7:62673301-62673600	7	62673301	62673600		null					Not found	0	0.379788	0.396296	0.10563
Chr7:62674801-62675100	7	62674801	62675100		null					Not found	0	0.3206	0.414041	0.0880252
Chr7:62675101-62675400	7	62675101	62675400		null					Not found	0	0.34033	0.390381	0.101229
Chr7:62683201-62683500	7	62683201	62683500		null					Not found	0	0.503096	0.402211	0.202458
Chr7:62683501-62683800	7	62683501	62683800		null					Not found	0	0.527758	0.414041	0.193655
Chr7:62683801-62684100	7	62683801	62684100		null					Not found	0	0.572148	0.42587	0.198057
Chr7:62684101-62684400	7	62684101	62684400		null					Not found	0	0.572148	0.455445	0.220063
Chr7:62684401-62684700	7	62684401	62684700		null					Not found	0	0.438976	0.44953	0.158445
Chr7:62684701-62685000	7	62684701	62685000		null					Not found	0	0.389653	0.46136	0.110032
Chr7:62685301-62685600	7	62685301	62685600		null					Not found	0	0.330465	0.490934	0.083624
Chr7:62685601-62685900	7	62685601	62685900		null					Not found	0	0.266345	0.455445	0.0660189
Chr7:62685901-62686200	7	62685901	62686200		null					Not found	0	0.246616	0.396296	0.0704202
Chr7:62697901-62698200	7	62697901	62698200		null					Not found	0	0.419247	0.331233	0.171649
Chr7:62698201-62698500	7	62698201	62698500		null					Not found	0	0.40445	0.313488	0.154044
Chr7:62701201-62701500	7	62701201	62701500		null					Not found	0	0.493231	0.378552	0.10563
Chr7:62701501-62701800	7	62701501	62701800		null					Not found	0	0.453773	0.431785	0.0660189
Chr7:62702701-62703000	7	62702701	62703000		null					Not found	0	0.345262	0.526423	0.0748214
Chr7:62703001-62703300	7	62703001	62703300		null					Not found	0	0.40445	0.502764	0.136439
Chr7:62703301-62703600	7	62703301	62703600		null					Not found	0	0.473502	0.490934	0.17605
Chr7:62703601-62703900	7	62703601	62703900		null					Not found	0	0.453773	0.514593	0.184853
Chr7:62703901-62704200	7	62703901	62704200		null					Not found	0	0.46857	0.473189	0.211261
Chr7:62704201-62704500	7	62704201	62704500		null					Not found	0	0.478434	0.42587	0.193655
Chr7:62704501-62704800	7	62704501	62704800		null					Not found	0	0.453773	0.354892	0.136439
Chr7:62706001-62706300	7	62706001	62706300		null					Not found	0	0.458705	0.348977	0.154044
Chr7:62706301-62706600	7	62706301	62706600		null					Not found	0	0.424179	0.378552	0.198057
Chr7:62706601-62706900	7	62706601	62706900		null					Not found	0	0.458705	0.366722	0.237668
Chr7:62706901-62707200	7	62706901	62707200		null					Not found	0	0.458705	0.390381	0.237668
Chr7:62707501-62707800	7	62707501	62707800		null					Not found	0	0.355127	0.46136	0.189254
Chr7:62707801-62708100	7	62707801	62708100		null					Not found	0	0.345262	0.479104	0.132038
Chr7:62708101-62708400	7	62708101	62708400		null					Not found	0	0.330465	0.514593	0.0968277
Chr7:62713801-62714100	7	62713801	62714100		null					Not found	0	0.419247	0.414041	0.0968277
Chr7:62714101-62714400	7	62714101	62714400		null					Not found	0	0.443908	0.4377	0.10563
Chr7:62714401-62714700	7	62714401	62714700		null					Not found	0	0.498164	0.443615	0.14084
Chr7:62715001-62715300	7	62715001	62715300		null					Not found	0	0.443908	0.384466	0.149643
Chr7:62715301-62715600	7	62715301	62715600		null					Not found	0	0.53269	0.419956	0.202458
Chr7:62715601-62715900	7	62715601	62715900		null					Not found	0	0.567216	0.443615	0.233267
Chr7:62715901-62716200	7	62715901	62716200		null					Not found	0	0.606675	0.502764	0.211261
Chr7:62716201-62716500	7	62716201	62716500		null					Not found	0	0.626404	0.567827	0.180452
Chr7:62716501-62716800	7	62716501	62716800		null					Not found	0	0.567216	0.555998	0.158445
Chr7:62716801-62717100	7	62716801	62717100		null					Not found	0	0.517893	0.597402	0.110032
Chr7:62717401-62717700	7	62717401	62717700		null					Not found	0	0.434044	0.632891	0.123235
Chr7:62717701-62718000	7	62717701	62718000		null					Not found	0	0.453773	0.621061	0.149643
Chr7:62718001-62718300	7	62718001	62718300		null					Not found	0	0.503096	0.692039	0.189254
Chr7:62718301-62718600	7	62718301	62718600		null					Not found	0	0.498164	0.709784	0.215662
Chr7:62718601-62718900	7	62718601	62718900		null					Not found	0	0.483367	0.674295	0.246471
Chr7:62718901-62719200	7	62718901	62719200		null					Not found	0	0.478434	0.65655	0.202458
Chr7:62719201-62719500	7	62719201	62719500		null					Not found	0	0.498164	0.703869	0.17605
Chr7:62719501-62719800	7	62719501	62719800		null					Not found	0	0.498164	0.692039	0.14084
Chr7:62719801-62720100	7	62719801	62720100		null					Not found	0	0.429111	0.603316	0.118834
Chr7:62720101-62720400	7	62720101	62720400		null					Not found	0	0.429111	0.561912	0.114433
Chr7:62737501-62737800	7	62737501	62737800		null					Not found	0	0.409382	0.46136	0.162847
Chr7:62737801-62738100	7	62737801	62738100		null					Not found	0	0.409382	0.443615	0.158445
Chr7:62738101-62738400	7	62738101	62738400		null					Not found	0	0.40445	0.479104	0.14084
Chr7:62738701-62739000	7	62738701	62739000		null					Not found	0	0.345262	0.390381	0.0968277
Chr7:62739001-62739300	7	62739001	62739300		null					Not found	0	0.271277	0.366722	0.0660189
Chr7:62741101-62741400	7	62741101	62741400		null					Not found	0	0.419247	0.550083	0.242069
Chr7:62741401-62741700	7	62741401	62741700		null					Not found	0	0.429111	0.538253	0.246471
Chr7:62741701-62742000	7	62741701	62742000		null					Not found	0	0.374856	0.508679	0.206859
Chr7:62742001-62742300	7	62742001	62742300		null					Not found	0	0.3206	0.502764	0.180452
Chr7:62753101-62753400	7	62753101	62753400		null					Not found	0	0.434044	0.46136	0.145242
Chr7:62753401-62753700	7	62753401	62753700		null					Not found	0	0.503096	0.490934	0.14084
Chr7:62753701-62754000	7	62753701	62754000		null					Not found	0	0.547487	0.561912	0.136439
Chr7:62754001-62754300	7	62754001	62754300		null					Not found	0	0.478434	0.579657	0.14084
Chr7:62754301-62754600	7	62754301	62754600		null					Not found	0	0.379788	0.561912	0.136439
Chr7:62754901-62755200	7	62754901	62755200		null					Not found	0	0.251548	0.419956	0.110032
Chr7:62762101-62762400	7	62762101	62762400		null					Not found	0	0.414314	0.337147	0.0880252
Chr7:62762401-62762700	7	62762401	62762700		null					Not found	0	0.40445	0.354892	0.0924265
Chr7:62762701-62763000	7	62762701	62763000		null					Not found	0	0.40445	0.408126	0.101229
Chr7:62763001-62763300	7	62763001	62763300		null					Not found	0	0.374856	0.396296	0.110032
Chr7:62763301-62763600	7	62763301	62763600		null					Not found	0	0.345262	0.467275	0.136439
Chr7:62763901-62764200	7	62763901	62764200		null					Not found	0	0.330465	0.597402	0.132038
Chr7:62764201-62764500	7	62764201	62764500		null					Not found	0	0.350194	0.644721	0.17605
Chr7:62764501-62764800	7	62764501	62764800		null					Not found	0	0.330465	0.686125	0.189254
Chr7:62764801-62765100	7	62764801	62765100		null					Not found	0	0.291007	0.585572	0.167248
Chr7:62765101-62765400	7	62765101	62765400		null					Not found	0	0.246616	0.42587	0.154044
Chr7:62781301-62781600	7	62781301	62781600		null					Not found	0	0.3206	0.396296	0.149643
Chr7:62781601-62781900	7	62781601	62781900		null					Not found	0	0.335397	0.467275	0.189254
Chr7:62781901-62782200	7	62781901	62782200		null					Not found	0	0.34033	0.538253	0.224464
Chr7:62783101-62783400	7	62783101	62783400		null					Not found	0	0.46857	0.591487	0.189254
Chr7:62783401-62783700	7	62783401	62783700		null					Not found	0	0.458705	0.561912	0.136439
Chr7:62783701-62784000	7	62783701	62784000		null					Not found	0	0.483367	0.538253	0.123235
Chr7:62788201-62788500	7	62788201	62788500		null					Not found	0	0.286074	0.443615	0.184853
Chr7:62788501-62788800	7	62788501	62788800		null					Not found	0	0.310736	0.431785	0.167248
Chr7:62788801-62789100	7	62788801	62789100		null					Not found	0	0.355127	0.473189	0.162847
Chr7:62802301-62802600	7	62802301	62802600		null					Not found	0	0.162766	0.455445	0.114433
Chr7:62802601-62802900	7	62802601	62802900		null					Not found	0	0.177563	0.485019	0.123235
Chr7:62817901-62818200	7	62817901	62818200		null					Not found	0	0.438976	0.455445	0.184853
Chr7:62818201-62818500	7	62818201	62818500		null					Not found	0	0.424179	0.396296	0.17605
Chr7:62818501-62818800	7	62818501	62818800		null					Not found	0	0.419247	0.396296	0.224464
Chr7:62819401-62819700	7	62819401	62819700		null					Not found	0	0.34033	0.538253	0.220063
Chr7:62819701-62820000	7	62819701	62820000		null					Not found	0	0.360059	0.603316	0.211261
Chr7:62820001-62820300	7	62820001	62820300		null					Not found	0	0.310736	0.561912	0.193655
Chr7:62820301-62820600	7	62820301	62820600		null					Not found	0	0.271277	0.514593	0.171649
Chr7:62824201-62824500	7	62824201	62824500		null					Not found	0	0.325533	0.443615	0.171649
Chr7:62824501-62824800	7	62824501	62824800		null					Not found	0	0.335397	0.455445	0.167248
Chr7:62828101-62828400	7	62828101	62828400		null					Not found	0	0.27621	0.402211	0.0792227
Chr7:62833501-62833800	7	62833501	62833800		null					Not found	0	0.355127	0.46136	0.0968277
Chr7:62833801-62834100	7	62833801	62834100		null					Not found	0	0.345262	0.508679	0.149643
Chr7:62834101-62834400	7	62834101	62834400		null					Not found	0	0.374856	0.520508	0.202458
Chr7:62839801-62840100	7	62839801	62840100		null					Not found	0	0.226886	0.313488	0.0748214
Chr7:62845801-62846100	7	62845801	62846100		null					Not found	0	0.221954	0.496849	0.162847
Chr7:62846101-62846400	7	62846101	62846400		null					Not found	0	0.197293	0.46136	0.158445
Chr7:62846401-62846700	7	62846401	62846700		null					Not found	0	0.19236	0.455445	0.162847
Chr7:62849401-62849700	7	62849401	62849700		null					Not found	0	0.384721	0.431785	0.202458
Chr7:62849701-62850000	7	62849701	62850000		null					Not found	0	0.369924	0.46136	0.193655
Chr7:62850001-62850300	7	62850001	62850300		null					Not found	0	0.369924	0.496849	0.198057
Chr7:62850301-62850600	7	62850301	62850600		null					Not found	0	0.350194	0.514593	0.189254
Chr7:62850601-62850900	7	62850601	62850900		null					Not found	0	0.300871	0.555998	0.17605
Chr7:62850901-62851200	7	62850901	62851200		null					Not found	0	0.251548	0.550083	0.167248
Chr7:62851201-62851500	7	62851201	62851500		null					Not found	0	0.27621	0.550083	0.198057
Chr7:62851501-62851800	7	62851501	62851800		null					Not found	0	0.310736	0.603316	0.211261
Chr7:62859901-62860200	7	62859901	62860200		null					Not found	0	0.281142	0.319403	0.083624
Chr7:62860201-62860500	7	62860201	62860500		null					Not found	0	0.25648	0.372637	0.114433
Chr7:62861701-62862000	7	62861701	62862000		null					Not found	0	0.325533	0.496849	0.211261
Chr7:62862001-62862300	7	62862001	62862300		null					Not found	0	0.350194	0.555998	0.198057
Chr7:62862301-62862600	7	62862301	62862600		null					Not found	0	0.310736	0.514593	0.14084
Chr7:62862601-62862900	7	62862601	62862900		null					Not found	0	0.266345	0.479104	0.101229
Chr7:62896201-62896500	7	62896201	62896500		null					Not found	0	0.355127	0.343062	0.14084
Chr7:62900101-62900400	7	62900101	62900400		null					Not found	0	0.34033	0.419956	0.206859
Chr7:62900401-62900700	7	62900401	62900700		null					Not found	0	0.295939	0.46136	0.193655
Chr7:63295201-63295500	7	63295201	63295500		null					Not found	0	0.424179	0.177446	0.123235
Chr7:63295501-63295800	7	63295501	63295800		null					Not found	0	0.448841	0.165616	0.136439
Chr7:63811801-63812100	7	63811801	63812100		null					Not found	0	0.355127	0.455445	0.180452
Chr7:63812101-63812400	7	63812101	63812400		null					Not found	0	0.374856	0.520508	0.220063
Chr7:63812401-63812700	7	63812401	63812700		null					Not found	0	0.429111	0.555998	0.246471
