## Supplementary Table 13 for "SMCHD1 is a novel target for gene-activation therapy to treat Prader-Willi Syndrome"

### Sheet: Annotated Probe Report for gfp-
Probe	Chromosome	Start	End	Probe Strand	Feature	ID	Description	Feature Strand	Type	Feature Orientation	Distance	MI-neg_control_thy_S2.bowtie2.sorted.bam	neg_thy_S1.bowtie2.sorted.bam	gfp_thy_S3.bowtie2.sorted.bam	MI-pos_control_thy_S5.bowtie2.sorted.bam
62419801..62421000	7	62419801	62421000		null					Not found	0	-1.57715	-1.14314	0.776688	-0.149106
63919201..63946200	7	63919201	63946200		null					Not found	0	5.23164	4.83491	5.38619	5.81464
